# Revealing cell populations catching the early stages of the human embryo development in naïve pluripotent stem cells

**DOI:** 10.1101/2022.03.06.482812

**Authors:** Marta Moya-Jódar, Asier Ullate-Agote, Paula Barlabé, Juan Roberto Rodríguez-Madoz, Gloria Abizanda, Carolina Barreda, Xonia Carvajal-Vergara, Amaia Vilas-Zornoza, Juan Pablo Romero, Leire Garate, Xabier Agirre, Giulia Coppiello, Felipe Prósper, Xabier L. Aranguren

**Affiliations:** Program of Regenerative Medicine, Center for Applied Medical Research (CIMA), University of Navarra, Pamplona, 31008, Spain; Instituto de Investigación Sanitaria de Navarra (IdiSNA), Pamplona, 31008, Spain; Advanced Genomics Laboratory, Program of Hemato-Oncology, Center for Applied Medical Research (CIMA), University of Navarra, Pamplona, Spain; Hemato-Oncology Program, Center for Applied Medical Research (CIMA), IDISNA, University of Navarra, Pamplona, Spain; 10x Genomics, 6230 Stoneridge Mall Road, Pleasanton, CA 94588, USA; Hematology Department, Clínica Universidad de Navarra, University of Navarra, Pamplona, Spain; Centro de Investigación Biomédica en Red de Cáncer (CIBERONC), Pamplona, Spain

**Author notes:** co-first authors (Marta Moya-Jódar, Asier Ullate-Agote).

**Keywords:** Single-cell RNA-seq, Naïve state, Trophectoderm, 8CLCs

## Abstract

Naïve human pluripotent stem cells (hPSCs) are defined as the *in vitro* counterpart of the human preimplantation embryo’s epiblast and are used as a model system to study developmental processes. In this study, we report the discovery and characterization of distinct cell populations coexisting with epiblast-like cells in 5iLAF naïve human induced PSCs (hiPSCs) cultures. Noteworthily these populations closely resemble different cell types of the human embryo at early developmental stages. While epiblast-like cells represented the main cell population, interestingly we detected a cell population with gene and transposable element expression profile closely resembling the totipotent 8-Cell (8C) stage human embryo, and three cell populations analogous to trophectoderm (TE) cells at different stages of their maturation process: transition, early and mature stage. Thus, 5iLAF naïve hiPSCs cultures provide an excellent opportunity to model the earliest events of human embryogenesis, from the 8C stage to the peri-implantation period.

**Graphical abstract:** 
