## Supplementary Table 2 for "Revealing cell populations catching the early stages of the human embryo development in naïve pluripotent stem cells"

### Sheet: DEG transposable elements
Differentially expressed transposable elements in a cluster vs the Rest. Only showing those with avg_log2FC > 0.25 and. P_val_adj < 0.05
repeat	p_val	avg_log2FC	pct.1	pct.2	p_val_adj	cluster	Final_ClusterName	specific	Repeat Class	Repeat Superfamily
LTR3A	9.16704e-22	2.74501	0.923	0.304	2.56668e-17	5_2	Mature TE-like	0.619	LTR	ERVK
HERVK3-int	6.88613e-12	1.50146	0.731	0.29	1.92805e-07	5_2	Mature TE-like	0.441	LTR	ERVK
LTR10B2	1.16384e-11	2.4968	0.808	0.394	3.25864e-07	5_2	Mature TE-like	0.414	LTR	ERV1
PRIMA41-int	1.14038e-09	1.56763	0.769	0.434	3.19294e-05	5_2	Mature TE-like	0.335	LTR	ERV1
HERVIP10B3-int	1.4581e-09	2.7129	0.808	0.525	4.08253e-05	5_2	Mature TE-like	0.283	LTR	ERV1
L1M4c	7.87745e-09	1.94843	0.962	0.994	0.000220561	5_2	Mature TE-like	-0.032	LINE	L1
MER51-int	9.47693e-08	1.87111	0.769	0.596	0.00265345	5_2	Mature TE-like	0.173	LTR	ERV1
MER74A	2.97193e-07	0.722846	0.808	0.563	0.0083211	5_2	Mature TE-like	0.245	LTR	ERVL
Harlequin-int	1.28407e-06	2.56419	0.885	0.943	0.0359528	5_2	Mature TE-like	-0.058	LTR	ERV1
LTR12C	1.36518e-06	1.054	0.962	0.962	0.0382236	5_2	Mature TE-like	0	LTR	ERV1
AluJo	1.62984e-202	0.82044	1	0.999	4.56339e-198	4	4	0.001	SINE	Alu
L1M4c	5.07442e-202	1.80703	1	0.993	1.42079e-197	4	4	0.007	LINE	L1
MIRb	2.67118e-196	0.872205	1	1	7.47904e-192	4	4	0	SINE	MIR
AluSx3	9.71708e-188	0.813511	1	0.996	2.72069e-183	4	4	0.004	SINE	Alu
AluSz6	3.4598e-183	0.79523	1	0.998	9.68709e-179	4	4	0.002	SINE	Alu
AluJb	1.71e-182	0.760205	1	1	4.78782e-178	4	4	0	SINE	Alu
AluJr	4.55263e-181	0.752518	1	0.998	1.27469e-176	4	4	0.002	SINE	Alu
AluSz	1.42371e-180	0.749193	1	1	3.98625e-176	4	4	0	SINE	Alu
AluSx1	2.51703e-180	0.763242	1	1	7.04744e-176	4	4	0	SINE	Alu
AluSp	4.9066e-179	0.741684	1	0.999	1.3738e-174	4	4	0.001	SINE	Alu
AluSx	5.10407e-179	0.741386	1	1	1.42909e-174	4	4	0	SINE	Alu
AluSc	3.10115e-176	0.781199	1	0.997	8.68292e-172	4	4	0.003	SINE	Alu
AluSq2	9.73765e-176	0.751581	1	0.999	2.72645e-171	4	4	0.001	SINE	Alu
AluSg	1.942e-175	0.761817	1	0.998	5.43741e-171	4	4	0.002	SINE	Alu
AluY	4.82537e-175	0.736822	1	1	1.35105e-170	4	4	0	SINE	Alu
AluSq	1.6875e-168	0.770347	1	0.996	4.72482e-164	4	4	0.004	SINE	Alu
L1MB7	1.54805e-165	0.841919	1	0.992	4.33439e-161	4	4	0.008	LINE	L1
AluSc8	1.85857e-164	0.715428	1	0.998	5.20381e-160	4	4	0.002	SINE	Alu
FLAM-C	5.70419e-163	0.701267	1	0.993	1.59712e-158	4	4	0.007	SINE	Alu
L1M5	6.81762e-155	0.775267	1	0.994	1.90887e-150	4	4	0.006	LINE	L1
AluSx4	5.67802e-154	0.744817	1	0.991	1.58979e-149	4	4	0.009	SINE	Alu
L1PB3	5.3077e-149	1.04455	0.99	0.963	1.4861e-144	4	4	0.027	LINE	L1
AluJr4	1.7711e-146	0.709851	1	0.995	4.95891e-142	4	4	0.005	SINE	Alu
AluSg7	8.99973e-142	0.722151	1	0.991	2.51983e-137	4	4	0.009	SINE	Alu
MIR	2.21376e-138	0.669038	1	0.998	6.19831e-134	4	4	0.002	SINE	MIR
L1MC5	2.1856e-136	0.748874	0.998	0.989	6.11947e-132	4	4	0.009	LINE	L1
AluSg4	6.95289e-136	0.703938	1	0.988	1.94674e-131	4	4	0.012	SINE	Alu
L1ME1	1.13926e-135	0.709843	1	0.992	3.18982e-131	4	4	0.008	LINE	L1
L1MC4	1.57294e-134	0.721047	1	0.991	4.40408e-130	4	4	0.009	LINE	L1
L1PA2	2.71584e-133	1.0318	0.992	0.987	7.60409e-129	4	4	0.005	LINE	L1
L1M4	2.04463e-132	0.734021	1	0.992	5.72475e-128	4	4	0.008	LINE	L1
L1ME4b	9.69938e-131	0.720896	1	0.989	2.71573e-126	4	4	0.011	LINE	L1
L1PA3	2.65635e-129	0.951438	0.992	0.985	7.43753e-125	4	4	0.007	LINE	L1
L1ME4a	4.29995e-128	0.71333	1	0.992	1.20394e-123	4	4	0.008	LINE	L1
L1MEc	9.95263e-128	0.776158	0.998	0.987	2.78664e-123	4	4	0.011	LINE	L1
AluSc5	1.00925e-126	0.657934	1	0.988	2.82579e-122	4	4	0.012	SINE	Alu
HAL1	1.98195e-125	0.682841	0.998	0.992	5.54926e-121	4	4	0.006	LINE	L1
L2c	7.24579e-125	0.761581	1	0.998	2.02875e-120	4	4	0.002	LINE	L2
MER5A	1.15778e-123	0.655565	0.996	0.986	3.24167e-119	4	4	0.01	DNA	hAT-Charlie
L2b	2.53536e-123	0.743837	1	0.994	7.09874e-119	4	4	0.006	LINE	L2
MamRep4096	1.37956e-121	0.955769	0.859	0.569	3.86262e-117	4	4	0.29	DNA	hAT-Tip100
MamRep4096	1.37956e-121	0.955769	0.859	0.569	3.86262e-117	4	4	0.29	DNA	hAT?
L2a	3.85158e-120	0.687639	1	1	1.0784e-115	4	4	0	LINE	L2
L1MC1	6.93779e-119	0.782174	0.994	0.985	1.94251e-114	4	4	0.009	LINE	L1
FRAM	3.67085e-118	0.658565	0.998	0.987	1.0278e-113	4	4	0.011	SINE	Alu
L1MB3	2.8459e-117	0.681336	1	0.99	7.96823e-113	4	4	0.01	LINE	L1
L3	3.36619e-117	0.641082	1	0.993	9.42499e-113	4	4	0.007	LINE	CR1
L1PA7	7.99375e-117	0.772492	0.998	0.989	2.23817e-112	4	4	0.009	LINE	L1
L1MB8	2.49219e-113	0.67283	0.998	0.991	6.97788e-109	4	4	0.007	LINE	L1
MIR3	3.85719e-113	0.571577	1	0.999	1.07997e-108	4	4	0.001	SINE	MIR
L1MB2	9.54574e-113	0.691989	0.996	0.988	2.67271e-108	4	4	0.008	LINE	L1
L1MEd	1.20151e-112	0.67163	1	0.988	3.36412e-108	4	4	0.012	LINE	L1
Tigger1	8.95848e-111	0.653212	1	0.988	2.50828e-106	4	4	0.012	DNA	TcMar-Tigger
FLAM-A	3.6457e-110	0.605202	1	0.993	1.02076e-105	4	4	0.007	SINE	Alu
L1MEf	5.0493e-108	0.70995	0.998	0.988	1.41375e-103	4	4	0.01	LINE	L1
L1MC5a	1.32187e-107	0.671698	0.998	0.99	3.7011e-103	4	4	0.008	LINE	L1
MER5B	2.77259e-107	0.681986	1	0.981	7.76297e-103	4	4	0.019	DNA	hAT-Charlie
L1MB5	3.30138e-107	0.661953	0.998	0.985	9.24354e-103	4	4	0.013	LINE	L1
MIRc	2.6493e-106	0.540909	1	0.998	7.41777e-102	4	4	0.002	SINE	MIR
L1ME3G	1.72246e-105	0.654788	0.998	0.989	4.82271e-101	4	4	0.009	LINE	L1
L2	2.05444e-104	0.723035	1	0.995	5.75222e-100	4	4	0.005	LINE	L2
L1PB1	3.75338e-104	0.740261	0.996	0.989	1.05091e-99	4	4	0.007	LINE	L1
L1MEg	6.91554e-102	0.659695	0.998	0.985	1.93628e-97	4	4	0.013	LINE	L1
L1ME3A	1.58211e-100	0.628903	0.996	0.986	4.42975e-96	4	4	0.01	LINE	L1
L1PREC2	1.81238e-100	0.730532	0.99	0.979	5.07449e-96	4	4	0.011	LINE	L1
L1MB4	6.18452e-100	0.669224	0.998	0.982	1.7316e-95	4	4	0.016	LINE	L1
L1MD2	1.17478e-99	0.641451	0.998	0.988	3.28926e-95	4	4	0.01	LINE	L1
L1MA3	2.94161e-99	0.712417	0.992	0.985	8.2362e-95	4	4	0.007	LINE	L1
AluYc	5.90457e-98	0.615744	0.998	0.986	1.65322e-93	4	4	0.012	SINE	Alu
L1PA13	3.39619e-97	0.725064	0.992	0.979	9.50899e-93	4	4	0.013	LINE	L1
AluYm1	2.83073e-96	0.601539	0.998	0.985	7.92577e-92	4	4	0.013	SINE	Alu
L1MD	8.62417e-96	0.639248	0.994	0.981	2.41468e-91	4	4	0.013	LINE	L1
L1MC4a	2.63787e-95	0.655611	0.998	0.983	7.38578e-91	4	4	0.015	LINE	L1
MER20	7.67255e-95	0.591747	1	0.985	2.14824e-90	4	4	0.015	DNA	hAT-Charlie
L1PA16	3.77196e-94	0.699348	0.994	0.988	1.05611e-89	4	4	0.006	LINE	L1
L1PA8	1.62113e-93	0.632848	0.992	0.983	4.539e-89	4	4	0.009	LINE	L1
L1MD1	2.84955e-93	0.638593	0.992	0.98	7.97845e-89	4	4	0.012	LINE	L1
L1MA9	8.11556e-93	0.654042	0.994	0.985	2.27227e-88	4	4	0.009	LINE	L1
L1PA5	2.56199e-91	0.683121	0.996	0.988	7.17333e-87	4	4	0.008	LINE	L1
Tigger3b	2.18822e-90	0.601431	0.996	0.982	6.12679e-86	4	4	0.014	DNA	TcMar-Tigger
L1ME3	3.8398e-89	0.633673	0.992	0.983	1.07511e-84	4	4	0.009	LINE	L1
AluSq4	3.45596e-86	0.616162	0.992	0.977	9.67634e-82	4	4	0.015	SINE	Alu
L1PA4	5.1212e-86	0.713655	0.998	0.987	1.43388e-81	4	4	0.011	LINE	L1
L1MCa	6.10866e-85	0.632397	0.99	0.981	1.71036e-80	4	4	0.009	LINE	L1
L1MA4A	1.02355e-84	0.652496	0.988	0.978	2.86583e-80	4	4	0.01	LINE	L1
L1MC3	1.42842e-84	0.597749	1	0.985	3.99942e-80	4	4	0.015	LINE	L1
L1PA15	1.13445e-83	0.662229	0.99	0.98	3.17634e-79	4	4	0.01	LINE	L1
L1ME2	1.29503e-83	0.605193	0.998	0.986	3.62595e-79	4	4	0.012	LINE	L1
Charlie1a	1.68723e-83	0.587648	0.998	0.981	4.72408e-79	4	4	0.017	DNA	hAT-Charlie
L1PA6	1.99588e-83	0.664052	0.996	0.981	5.58827e-79	4	4	0.015	LINE	L1
L1MC2	3.67139e-81	0.636658	0.98	0.976	1.02795e-76	4	4	0.004	LINE	L1
L1MC	2.47082e-80	0.610519	0.988	0.974	6.91806e-76	4	4	0.014	LINE	L1
MER58A	3.47355e-80	0.574804	0.998	0.985	9.72559e-76	4	4	0.013	DNA	hAT-Charlie
FAM	4.16993e-80	0.55348	0.988	0.974	1.16754e-75	4	4	0.014	SINE	Alu
L1MDa	1.17767e-78	0.57547	0.992	0.982	3.29737e-74	4	4	0.01	LINE	L1
L1ME2z	4.40717e-78	0.595203	0.996	0.978	1.23396e-73	4	4	0.018	LINE	L1
L1PA10	5.64775e-78	0.648149	0.986	0.981	1.58131e-73	4	4	0.005	LINE	L1
MLT1K	9.67592e-78	0.591417	0.984	0.98	2.70916e-73	4	4	0.004	LTR	ERVL-MaLR
L1ME3B	1.00664e-77	0.611065	0.992	0.981	2.8185e-73	4	4	0.011	LINE	L1
L1MA7	2.15798e-76	0.570066	0.992	0.984	6.04213e-72	4	4	0.008	LINE	L1
L1MA2	1.20388e-75	0.657744	0.998	0.982	3.37076e-71	4	4	0.016	LINE	L1
MLT1D	1.91086e-75	0.538739	0.992	0.988	5.35021e-71	4	4	0.004	LTR	ERVL-MaLR
MER33	2.07244e-75	0.548093	0.994	0.984	5.80261e-71	4	4	0.01	DNA	hAT-Charlie
MLT1J	3.27181e-75	0.550087	0.99	0.98	9.16073e-71	4	4	0.01	LTR	ERVL-MaLR
Tigger2	1.57161e-74	0.543151	0.994	0.974	4.40036e-70	4	4	0.02	DNA	TcMar-Tigger
L1PB4	1.12152e-73	0.589118	0.984	0.971	3.14014e-69	4	4	0.013	LINE	L1
MER2	1.25855e-73	0.513927	0.992	0.981	3.52381e-69	4	4	0.011	DNA	TcMar-Tigger
AluYf1	3.66074e-73	0.541787	0.982	0.973	1.02497e-68	4	4	0.009	SINE	Alu
L1PA17	3.98193e-73	0.585471	0.98	0.964	1.1149e-68	4	4	0.016	LINE	L1
L1ME4c	9.62441e-73	0.555933	0.982	0.975	2.69474e-68	4	4	0.007	LINE	L1
L1MB1	1.78502e-72	0.570966	0.978	0.963	4.99787e-68	4	4	0.015	LINE	L1
MER3	4.4712e-72	0.55869	0.988	0.977	1.25189e-67	4	4	0.011	DNA	hAT-Charlie
MSTA	7.10891e-71	0.530148	0.988	0.984	1.99042e-66	4	4	0.004	LTR	ERVL-MaLR
THE1B	4.30903e-70	0.57916	0.992	0.982	1.20649e-65	4	4	0.01	LTR	ERVL-MaLR
L1MA8	1.13224e-68	0.545078	0.996	0.989	3.17015e-64	4	4	0.007	LINE	L1
L1MD3	2.34461e-68	0.567653	0.982	0.966	6.56467e-64	4	4	0.016	LINE	L1
L1ME3Cz	3.04115e-68	0.519498	0.99	0.986	8.51492e-64	4	4	0.004	LINE	L1
L1M1	3.32095e-68	0.573925	0.996	0.987	9.29832e-64	4	4	0.009	LINE	L1
L1MA6	6.6889e-68	0.591905	0.969	0.964	1.87282e-63	4	4	0.005	LINE	L1
AluYh3	1.0585e-66	0.56785	0.99	0.978	2.9637e-62	4	4	0.012	SINE	Alu
L1M4b	4.46316e-66	0.533059	0.978	0.969	1.24964e-61	4	4	0.009	LINE	L1
AluYj4	4.58916e-65	0.446099	0.988	0.982	1.28492e-60	4	4	0.006	SINE	Alu
MER30	4.83456e-65	0.536318	0.988	0.972	1.35363e-60	4	4	0.016	DNA	hAT-Charlie
MER58B	5.56337e-65	0.536344	0.988	0.969	1.55769e-60	4	4	0.019	DNA	hAT-Charlie
L1HS	9.29138e-65	0.62169	0.935	0.898	2.60149e-60	4	4	0.037	LINE	L1
MLT1C	2.04843e-64	0.486915	0.99	0.988	5.73539e-60	4	4	0.002	LTR	ERVL-MaLR
L1PA11	3.16867e-64	0.617872	0.982	0.97	8.87196e-60	4	4	0.012	LINE	L1
MER21C	5.48958e-64	0.523042	0.982	0.964	1.53703e-59	4	4	0.018	LTR	ERVL
L1MA4	3.71272e-63	0.576412	0.994	0.986	1.03953e-58	4	4	0.008	LINE	L1
HAL1ME	4.93723e-63	0.538047	0.984	0.973	1.38238e-58	4	4	0.011	LINE	L1
L1MEi	6.53172e-63	0.529147	0.967	0.96	1.82882e-58	4	4	0.007	LINE	L1
AluYb8	1.37764e-62	0.499671	0.976	0.964	3.85726e-58	4	4	0.012	SINE	Alu
L1ME3E	1.04777e-61	0.554321	0.959	0.941	2.93365e-57	4	4	0.018	LINE	L1
MLT1A0	3.17097e-61	0.48877	0.99	0.983	8.8784e-57	4	4	0.007	LTR	ERVL-MaLR
MER5A1	1.67456e-59	0.518931	0.986	0.974	4.68859e-55	4	4	0.012	DNA	hAT-Charlie
L1ME3F	1.79273e-59	0.549161	0.961	0.957	5.01946e-55	4	4	0.004	LINE	L1
Charlie4z	7.4393e-58	0.502115	0.953	0.924	2.08293e-53	4	4	0.029	DNA	hAT-Charlie
L1MA5	1.12152e-57	0.538103	0.973	0.966	3.14014e-53	4	4	0.007	LINE	L1
L1MA5A	1.19139e-56	0.535713	0.957	0.941	3.33579e-52	4	4	0.016	LINE	L1
Tigger4a	1.96926e-56	0.48763	0.978	0.964	5.51372e-52	4	4	0.014	DNA	TcMar-Tigger
LTR5-Hs	4.9576e-56	0.691588	0.976	0.979	1.38808e-51	4	4	-0.003	LTR	ERVK
Tigger3a	2.03613e-55	0.475493	0.969	0.951	5.70096e-51	4	4	0.018	DNA	TcMar-Tigger
MLT1L	1.25165e-54	0.482235	0.98	0.951	3.50449e-50	4	4	0.029	LTR	ERVL-MaLR
L1ME3C	1.01945e-53	0.469473	0.941	0.917	2.85435e-49	4	4	0.024	LINE	L1
Tigger4b	3.03499e-53	0.462428	0.924	0.91	8.49766e-49	4	4	0.014	DNA	TcMar-Tigger
AluYa5	5.25459e-53	0.49497	0.984	0.978	1.47123e-48	4	4	0.006	SINE	Alu
THE1D	3.3525e-52	0.487642	0.982	0.963	9.38665e-48	4	4	0.019	LTR	ERVL-MaLR
LTR12C	9.57714e-52	0.912081	0.955	0.963	2.6815e-47	4	4	-0.008	LTR	ERV1
L1ME5	3.8437e-51	0.431056	0.906	0.861	1.0762e-46	4	4	0.045	LINE	L1
L1PA8A	8.37634e-51	0.513934	0.963	0.941	2.34529e-46	4	4	0.022	LINE	L1
MLT1B	1.30212e-49	0.431388	0.994	0.985	3.6458e-45	4	4	0.009	LTR	ERVL-MaLR
Charlie7	2.16282e-49	0.506874	0.92	0.907	6.05567e-45	4	4	0.013	DNA	hAT-Charlie
L1M6	3.87811e-48	0.465656	0.937	0.918	1.08583e-43	4	4	0.019	LINE	L1
L1M4a2	3.9268e-48	0.472689	0.914	0.869	1.09946e-43	4	4	0.045	LINE	L1
L1PA14	1.37478e-47	0.494625	0.971	0.959	3.84924e-43	4	4	0.012	LINE	L1
L1PBa	1.50178e-47	0.467155	0.945	0.927	4.20483e-43	4	4	0.018	LINE	L1
MER20B	1.80068e-47	0.468713	0.918	0.9	5.04173e-43	4	4	0.018	DNA	hAT-Charlie
L1M3	1.93488e-47	0.472084	0.992	0.98	5.41746e-43	4	4	0.012	LINE	L1
MER103C	7.00009e-47	0.413279	0.937	0.917	1.95996e-42	4	4	0.02	DNA	hAT-Charlie
THE1C	2.25169e-46	0.477258	0.931	0.917	6.30451e-42	4	4	0.014	LTR	ERVL-MaLR
Alu	2.84397e-46	0.478339	0.973	0.963	7.96282e-42	4	4	0.01	SINE	Alu
MER21B	9.87273e-46	0.404096	0.957	0.947	2.76427e-41	4	4	0.01	LTR	ERVL
AluYk2	1.00106e-45	0.435741	0.927	0.917	2.80287e-41	4	4	0.01	SINE	Alu
L1P4	1.17901e-45	0.501836	0.947	0.924	3.30112e-41	4	4	0.023	LINE	L1
Tigger2a	1.36519e-44	0.46041	0.955	0.953	3.82238e-40	4	4	0.002	DNA	TcMar-Tigger
L3b	1.4351e-44	0.440173	0.929	0.912	4.01813e-40	4	4	0.017	LINE	CR1
HAL1b	2.95495e-44	0.456378	0.945	0.946	8.27357e-40	4	4	-0.001	LINE	L1
Tigger19b	6.60485e-44	0.429609	0.888	0.855	1.84929e-39	4	4	0.033	DNA	TcMar-Tigger
L1PB2	7.3525e-44	0.444816	0.951	0.936	2.05863e-39	4	4	0.015	LINE	L1
L1M4a1	1.84712e-43	0.449687	0.935	0.92	5.17175e-39	4	4	0.015	LINE	L1
MSTB	2.3174e-43	0.436283	0.973	0.95	6.48848e-39	4	4	0.023	LTR	ERVL-MaLR
HSMAR2	2.54643e-43	0.400732	0.892	0.879	7.12975e-39	4	4	0.013	DNA	TcMar-Mariner
MamRTE1	1.0153e-41	0.419421	0.935	0.926	2.84273e-37	4	4	0.009	LINE	RTE-BovB
MER1B	1.03798e-41	0.441999	0.941	0.921	2.90623e-37	4	4	0.02	DNA	hAT-Charlie
Tigger15a	1.27081e-41	0.428267	0.931	0.923	3.55813e-37	4	4	0.008	DNA	TcMar-Tigger
AluYk3	1.51885e-41	0.416305	0.957	0.946	4.25262e-37	4	4	0.011	SINE	Alu
L1P1	2.29129e-41	0.46612	0.884	0.855	6.41538e-37	4	4	0.029	LINE	L1
SVA-A	3.17244e-41	0.434509	0.955	0.954	8.88252e-37	4	4	0.001	Retroposon	SVA
Tigger4	2.70416e-40	0.416927	0.892	0.879	7.57137e-36	4	4	0.013	DNA	TcMar-Tigger
Charlie2b	2.96405e-40	0.433907	0.939	0.915	8.29904e-36	4	4	0.024	DNA	hAT-Charlie
Charlie1b	7.95841e-40	0.396336	0.918	0.902	2.22828e-35	4	4	0.016	DNA	hAT-Charlie
MSTA-int	9.56221e-39	0.427787	0.822	0.758	2.67732e-34	4	4	0.064	LTR	ERVL-MaLR
MamSINE1	1.27411e-38	0.395861	0.894	0.863	3.56739e-34	4	4	0.031	SINE	tRNA-RTE
MER101-int	1.37215e-38	0.451187	0.867	0.823	3.84187e-34	4	4	0.044	LTR	ERV1
Charlie4a	6.81165e-38	0.39625	0.92	0.898	1.90719e-33	4	4	0.022	DNA	hAT-Charlie
MLT1A	2.47152e-37	0.422489	0.951	0.935	6.92e-33	4	4	0.016	LTR	ERVL-MaLR
L1P3	4.93223e-37	0.442687	0.955	0.951	1.38097e-32	4	4	0.004	LINE	L1
L4-A-Mam	8.64403e-37	0.399322	0.935	0.913	2.42024e-32	4	4	0.022	LINE	RTE-X
AluYg6	9.13154e-37	0.494675	0.855	0.797	2.55674e-32	4	4	0.058	SINE	Alu
AluYc3	9.13903e-37	0.405114	0.89	0.873	2.55884e-32	4	4	0.017	SINE	Alu
AluYe5	1.12027e-36	0.424743	0.931	0.931	3.13665e-32	4	4	0	SINE	Alu
MER112	1.4906e-36	0.384581	0.965	0.948	4.17353e-32	4	4	0.017	DNA	hAT-Charlie
MLT1I	6.55057e-36	0.42885	0.924	0.923	1.8341e-31	4	4	0.001	LTR	ERVL-MaLR
L1PA12	8.79032e-36	0.413623	0.79	0.694	2.4612e-31	4	4	0.096	LINE	L1
ERVL-E-int	1.01558e-35	0.414026	0.933	0.933	2.84353e-31	4	4	0	LTR	ERVL
L1ME3D	2.12435e-35	0.427064	0.949	0.948	5.94797e-31	4	4	0.001	LINE	L1
Charlie1	4.43422e-35	0.357283	0.904	0.89	1.24154e-30	4	4	0.014	DNA	hAT-Charlie
SVA-F	5.96977e-35	0.4327	0.971	0.966	1.67148e-30	4	4	0.005	Retroposon	SVA
MLT1H	7.33683e-35	0.38896	0.943	0.948	2.05424e-30	4	4	-0.005	LTR	ERVL-MaLR
L1MEb	2.65415e-34	0.367143	0.865	0.828	7.43135e-30	4	4	0.037	LINE	L1
AluYk4	3.67579e-33	0.374466	0.924	0.916	1.02919e-28	4	4	0.008	SINE	Alu
MER41A	1.24064e-32	0.366409	0.92	0.899	3.47366e-28	4	4	0.021	LTR	ERV1
MER102c	1.63609e-32	0.350332	0.843	0.776	4.58089e-28	4	4	0.067	DNA	hAT-Charlie
HAL1M8	1.8473e-32	0.379318	0.908	0.9	5.17226e-28	4	4	0.008	LINE	L1
Tigger13a	3.49975e-32	0.371983	0.89	0.883	9.79894e-28	4	4	0.007	DNA	TcMar-Tigger
MSTD	4.75682e-32	0.359226	0.91	0.919	1.33186e-27	4	4	-0.009	LTR	ERVL-MaLR
L1MCc	7.60724e-32	0.370444	0.843	0.791	2.12995e-27	4	4	0.052	LINE	L1
MER46C	8.15452e-32	0.356794	0.861	0.838	2.28318e-27	4	4	0.023	DNA	TcMar-Tigger
MLT1A1	9.28935e-32	0.367151	0.908	0.907	2.60092e-27	4	4	0.001	LTR	ERVL-MaLR
MSTB1	1.90979e-31	0.397992	0.9	0.887	5.34722e-27	4	4	0.013	LTR	ERVL-MaLR
L1M3a	3.00731e-31	0.382666	0.81	0.732	8.42016e-27	4	4	0.078	LINE	L1
MER61-int	3.98281e-31	0.443712	0.898	0.895	1.11515e-26	4	4	0.003	LTR	ERV1
L1M7	4.47509e-31	0.389108	0.9	0.886	1.25298e-26	4	4	0.014	LINE	L1
Charlie8	4.58992e-31	0.365078	0.841	0.805	1.28513e-26	4	4	0.036	DNA	hAT-Charlie
L1MA10	6.50753e-31	0.357822	0.92	0.913	1.82204e-26	4	4	0.007	LINE	L1
THE1B-int	8.27195e-31	0.373649	0.835	0.814	2.31606e-26	4	4	0.021	LTR	ERVL-MaLR
Cheshire	1.07624e-30	0.38755	0.778	0.722	3.01337e-26	4	4	0.056	DNA	hAT-Charlie
SVA-B	1.82743e-30	0.365836	0.967	0.968	5.11663e-26	4	4	-0.001	Retroposon	SVA
MER1A	2.39642e-30	0.363386	0.839	0.825	6.70975e-26	4	4	0.014	DNA	hAT-Charlie
LTR8	1.28166e-29	0.350541	0.91	0.914	3.58853e-25	4	4	-0.004	LTR	ERV1
Tigger7	3.22537e-29	0.358525	0.906	0.902	9.0307e-25	4	4	0.004	DNA	TcMar-Tigger
L1M2	6.21669e-29	0.318606	1	0.994	1.74061e-24	4	4	0.006	LINE	L1
Tigger19a	8.06707e-29	0.368753	0.839	0.808	2.2587e-24	4	4	0.031	DNA	TcMar-Tigger
L4-C-Mam	1.12988e-28	0.357861	0.857	0.855	3.16356e-24	4	4	0.002	LINE	RTE-X
MER21A	2.25406e-28	0.322385	0.835	0.767	6.31116e-24	4	4	0.068	LTR	ERVL
MER44C	2.907e-28	0.316224	0.759	0.679	8.1393e-24	4	4	0.08	DNA	TcMar-Tigger
THE1D-int	4.13049e-28	0.397003	0.796	0.759	1.15649e-23	4	4	0.037	LTR	ERVL-MaLR
MER113	5.79761e-28	0.343048	0.865	0.849	1.62327e-23	4	4	0.016	DNA	hAT-Charlie
MER102b	8.13552e-28	0.336961	0.91	0.911	2.27786e-23	4	4	-0.001	DNA	hAT-Charlie
MER41B	8.53875e-28	0.312759	0.824	0.784	2.39076e-23	4	4	0.04	LTR	ERV1
L1MEh	1.18789e-27	0.353151	0.839	0.818	3.32596e-23	4	4	0.021	LINE	L1
L2-3-Crp	2.17554e-26	0.343688	0.869	0.863	6.09129e-22	4	4	0.006	LINE	L2
L1M3e	5.56701e-26	0.295593	0.62	0.479	1.55871e-21	4	4	0.141	LINE	L1
Tigger17a	5.99422e-26	0.336375	0.888	0.894	1.67832e-21	4	4	-0.006	DNA	TcMar-Tigger
LTR61	7.63782e-26	0.332476	0.651	0.559	2.13851e-21	4	4	0.092	LTR	ERV1
MER4-int	1.1381e-25	0.35672	0.959	0.953	3.18656e-21	4	4	0.006	LTR	ERV1
L1PB	1.3058e-25	0.321371	0.773	0.744	3.6561e-21	4	4	0.029	LINE	L1
Tigger3c	2.7286e-25	0.330161	0.867	0.841	7.6398e-21	4	4	0.026	DNA	TcMar-Tigger
MSTC	5.52848e-25	0.337005	0.818	0.8	1.54792e-20	4	4	0.018	LTR	ERVL-MaLR
MLT1E1A	6.98737e-25	0.321332	0.8	0.792	1.95639e-20	4	4	0.008	LTR	ERVL-MaLR
Tigger2b-Pri	7.34518e-25	0.350943	0.859	0.858	2.05658e-20	4	4	0.001	DNA	TcMar-Tigger
MER39	4.60278e-24	0.326235	0.816	0.804	1.28873e-19	4	4	0.012	LTR	ERV1
MER4A	7.39892e-24	0.300151	0.641	0.548	2.07162e-19	4	4	0.093	LTR	ERV1
Charlie18a	7.59651e-24	0.317434	0.784	0.737	2.12695e-19	4	4	0.047	DNA	hAT-Charlie
LTR9D	1.01086e-23	0.420518	0.659	0.564	2.83031e-19	4	4	0.095	LTR	ERV1
HERVK-int	1.45273e-23	0.845886	0.965	0.985	4.06751e-19	4	4	-0.02	LTR	ERVK
ERVL-B4-int	1.74017e-23	0.353109	0.708	0.647	4.87231e-19	4	4	0.061	LTR	ERVL
MER47A	2.11454e-23	0.322744	0.843	0.846	5.92051e-19	4	4	-0.003	DNA	TcMar-Tigger
L1P2	2.4618e-22	0.368841	0.931	0.949	6.89279e-18	4	4	-0.018	LINE	L1
MER91A	2.86537e-22	0.298745	0.706	0.631	8.02275e-18	4	4	0.075	DNA	hAT-Tip100
L1M8	3.7591e-22	0.348373	0.818	0.83	1.05251e-17	4	4	-0.012	LINE	L1
MLT1H2	6.85393e-22	0.283026	0.767	0.733	1.91903e-17	4	4	0.034	LTR	ERVL-MaLR
ERV3-16A3-I-int	8.73926e-22	0.352481	0.796	0.792	2.44691e-17	4	4	0.004	LTR	ERVL
Tigger3	1.63899e-21	0.281109	0.796	0.773	4.58902e-17	4	4	0.023	DNA	TcMar-Tigger
MER4E1	2.1235e-21	0.311659	0.78	0.769	5.94559e-17	4	4	0.011	LTR	ERV1
MLT1E2	2.64564e-21	0.314538	0.79	0.769	7.40752e-17	4	4	0.021	LTR	ERVL-MaLR
ALR/Alpha	3.01943e-21	0.307221	0.39	0.233	8.45411e-17	4	4	0.157	Satellite	centr
MLT2A1	4.32077e-21	0.354164	0.708	0.645	1.20977e-16	4	4	0.063	LTR	ERVL
HERVL-int	6.95464e-21	0.360079	0.765	0.728	1.94723e-16	4	4	0.037	LTR	ERVL
MER8	7.43803e-21	0.307964	0.773	0.76	2.08257e-16	4	4	0.013	DNA	TcMar-Tigger
L1M2a	9.80636e-21	0.264471	0.694	0.617	2.74568e-16	4	4	0.077	LINE	L1
Charlie2a	9.83702e-21	0.302958	0.761	0.719	2.75427e-16	4	4	0.042	DNA	hAT-Charlie
MER68	1.06843e-20	0.315131	0.843	0.817	2.9915e-16	4	4	0.026	LTR	ERVL
MLT1G3	1.27061e-20	0.275769	0.765	0.735	3.55759e-16	4	4	0.03	LTR	ERVL-MaLR
MamTip2	2.26348e-20	0.322524	0.739	0.702	6.33752e-16	4	4	0.037	DNA	hAT-Tip100
LTR33	2.33261e-20	0.312953	0.873	0.893	6.53108e-16	4	4	-0.02	LTR	ERVL
MER102a	2.50444e-20	0.295692	0.731	0.703	7.01218e-16	4	4	0.028	DNA	hAT-Charlie
MADE1	3.53843e-20	0.340065	0.861	0.865	9.90726e-16	4	4	-0.004	DNA	TcMar-Mariner
SVA-D	5.52746e-20	0.314733	0.998	0.993	1.54763e-15	4	4	0.005	Retroposon	SVA
MLT1F	6.88752e-20	0.287887	0.92	0.937	1.92844e-15	4	4	-0.017	LTR	ERVL-MaLR
THE1A	2.06145e-19	0.294701	0.81	0.81	5.77186e-15	4	4	0	LTR	ERVL-MaLR
Tigger17c	2.19322e-19	0.252585	0.606	0.505	6.14079e-15	4	4	0.101	DNA	TcMar-Tigger
MLT1H1	3.57943e-19	0.264584	0.773	0.733	1.00221e-14	4	4	0.04	LTR	ERVL-MaLR
LTR16C	4.14417e-19	0.300729	0.82	0.834	1.16033e-14	4	4	-0.014	LTR	ERVL
MER6	4.7883e-19	0.273133	0.594	0.484	1.34068e-14	4	4	0.11	DNA	TcMar-Tigger
MER44A	6.67732e-19	0.26843	0.82	0.821	1.86958e-14	4	4	-0.001	DNA	TcMar-Tigger
Charlie15a	8.12294e-19	0.261635	0.798	0.769	2.27434e-14	4	4	0.029	DNA	hAT-Charlie
LTR49-int	1.29014e-18	0.300551	0.843	0.844	3.61226e-14	4	4	-0.001	LTR	ERV1
MER119	1.57693e-18	0.329535	0.692	0.63	4.41525e-14	4	4	0.062	DNA	hAT-Charlie
MamRep137	1.91797e-18	0.289499	0.796	0.777	5.37013e-14	4	4	0.019	DNA	TcMar-Tigger
MamRep137	1.91797e-18	0.289499	0.796	0.777	5.37013e-14	4	4	0.019	DNA	TcMar?
MLT1F1	3.05892e-18	0.280826	0.824	0.836	8.56467e-14	4	4	-0.012	LTR	ERVL-MaLR
L1M3f	8.88927e-18	0.260694	0.708	0.632	2.48891e-13	4	4	0.076	LINE	L1
MER63A	8.92308e-18	0.260741	0.641	0.561	2.49837e-13	4	4	0.08	DNA	hAT-Blackjack
MER63A	8.92308e-18	0.260741	0.641	0.561	2.49837e-13	4	4	0.08	DNA	hAT-Tip100
LTR8B	1.91963e-17	0.26709	0.682	0.622	5.37478e-13	4	4	0.06	LTR	ERV1
Charlie15b	2.70495e-17	0.279812	0.727	0.703	7.57358e-13	4	4	0.024	DNA	hAT-Charlie
Looper	3.32312e-17	0.271821	0.735	0.698	9.3044e-13	4	4	0.037	DNA	PiggyBac
AluYk11	3.6314e-17	0.25811	0.79	0.776	1.01676e-12	4	4	0.014	SINE	Alu
MIR1-Amn	6.68829e-17	0.268106	0.947	0.972	1.87266e-12	4	4	-0.025	SINE	MIR
Charlie5	1.45227e-16	0.292008	0.786	0.777	4.06621e-12	4	4	0.009	DNA	hAT-Charlie
Tigger9b	1.75036e-15	0.251378	0.614	0.559	4.90084e-11	4	4	0.055	DNA	TcMar-Tigger
MARNA	1.98261e-15	0.271344	0.804	0.805	5.55111e-11	4	4	-0.001	DNA	TcMar-Mariner
MER104	3.30961e-15	0.269629	0.696	0.677	9.26657e-11	4	4	0.019	DNA	TcMar-Tc2
MLT1N2	3.54848e-15	0.265068	0.745	0.744	9.93539e-11	4	4	0.001	LTR	ERVL-MaLR
Tigger16a	4.70865e-15	0.263782	0.665	0.64	1.31838e-10	4	4	0.025	DNA	TcMar-Tigger
MLT1O	6.23592e-15	0.286372	0.759	0.75	1.74599e-10	4	4	0.009	LTR	ERVL-MaLR
MER54A	7.1151e-15	0.258558	0.633	0.58	1.99216e-10	4	4	0.053	LTR	ERVL
MER4B-int	7.84691e-15	0.271889	0.773	0.793	2.19706e-10	4	4	-0.02	LTR	ERV1
OldhAT1	1.06711e-14	0.266387	0.778	0.777	2.98779e-10	4	4	0.001	DNA	hAT-Ac
LTR13A	1.54112e-14	0.255988	0.582	0.52	4.31499e-10	4	4	0.062	LTR	ERVK
L1MEj	1.67254e-14	0.25134	0.9	0.912	4.68295e-10	4	4	-0.012	LINE	L1
MER4E	3.7022e-14	0.259123	0.694	0.656	1.03658e-09	4	4	0.038	LTR	ERV1
THE1A-int	1.04268e-13	0.251947	0.704	0.691	2.9194e-09	4	4	0.013	LTR	ERVL-MaLR
MLT2B1	1.13776e-12	0.257658	0.663	0.634	3.18561e-08	4	4	0.029	LTR	ERVL
MER92B	1.54568e-12	0.271449	0.763	0.801	4.32775e-08	4	4	-0.038	LTR	ERV1
HUERS-P3-int	3.72186e-12	0.276005	0.61	0.565	1.04208e-07	4	4	0.045	LTR	ERV1
L1MCb	4.29262e-12	0.253265	0.749	0.763	1.20189e-07	4	4	-0.014	LINE	L1
MLT2D	8.02357e-12	0.260736	0.751	0.779	2.24652e-07	4	4	-0.028	LTR	ERVL
MER50	1.21058e-11	0.250337	0.794	0.815	3.38949e-07	4	4	-0.021	LTR	ERV1
L1M3c	1.43288e-11	0.262493	0.667	0.667	4.01191e-07	4	4	0	LINE	L1
MER57E3	4.17411e-11	0.363474	0.89	0.924	1.16871e-06	4	4	-0.034	LTR	ERV1
Kanga1c	8.67209e-11	0.251224	0.716	0.734	2.4281e-06	4	4	-0.018	DNA	TcMar-Tc2
MLT2A2	3.73957e-09	0.308418	0.702	0.709	0.000104704	4	4	-0.007	LTR	ERVL
MER57-int	1.38605e-08	0.375429	0.916	0.957	0.000388079	4	4	-0.041	LTR	ERV1
LTR7	5.5367e-92	0.493058	1	0.987	1.55022e-87	0	0	0.013	LTR	ERV1
LTR7Y	6.21977e-44	0.28325	0.967	0.887	1.74147e-39	0	0	0.08	LTR	ERV1
Harlequin-int	4.5191e-43	2.20722	1	0.941	1.2653e-38	5_1	Early TE-like	0.059	LTR	ERV1
L1M4c	2.20162e-23	1.24925	1	0.994	6.1643e-19	5_1	Early TE-like	0.006	LINE	L1
HERVE-a-int	6.31673e-21	0.349486	0.494	0.146	1.76862e-16	5_1	Early TE-like	0.348	LTR	ERV1
LTR2B	4.01178e-18	0.586876	0.605	0.253	1.12326e-13	5_1	Early TE-like	0.352	LTR	ERV1
L1PB3	8.14075e-14	0.548614	1	0.966	2.27933e-09	5_1	Early TE-like	0.034	LINE	L1
AluJo	1.3695e-13	0.372491	1	0.999	3.83446e-09	5_1	Early TE-like	0.001	SINE	Alu
LTR30	3.4042e-13	0.487205	0.42	0.164	9.53142e-09	5_1	Early TE-like	0.256	LTR	ERV1
L3	6.73381e-13	0.436187	0.988	0.994	1.8854e-08	5_1	Early TE-like	-0.006	LINE	CR1
AluSz6	3.01253e-12	0.349284	1	0.998	8.43479e-08	5_1	Early TE-like	0.002	SINE	Alu
MIRc	3.10527e-12	0.361083	1	0.998	8.69446e-08	5_1	Early TE-like	0.002	SINE	MIR
L2c	6.10959e-12	0.462183	1	0.999	1.71062e-07	5_1	Early TE-like	0.001	LINE	L2
AluJr	8.36813e-12	0.319394	1	0.999	2.34299e-07	5_1	Early TE-like	0.001	SINE	Alu
MIR3	1.43207e-11	0.355724	1	0.999	4.00964e-07	5_1	Early TE-like	0.001	SINE	MIR
AluJb	1.46023e-11	0.317423	1	1	4.08849e-07	5_1	Early TE-like	0	SINE	Alu
LTR10A	2.0624e-11	0.29144	0.605	0.334	5.77453e-07	5_1	Early TE-like	0.271	LTR	ERV1
L1ME4b	2.38375e-11	0.382008	1	0.99	6.67425e-07	5_1	Early TE-like	0.01	LINE	L1
AluSq2	2.58215e-11	0.314005	1	0.999	7.22976e-07	5_1	Early TE-like	0.001	SINE	Alu
AluSz	4.30217e-11	0.295779	1	1	1.20457e-06	5_1	Early TE-like	0	SINE	Alu
L1M5	5.56339e-11	0.376698	1	0.994	1.55769e-06	5_1	Early TE-like	0.006	LINE	L1
LTR3A	6.42526e-11	0.486142	0.556	0.302	1.79901e-06	5_1	Early TE-like	0.254	LTR	ERVK
AluSx	7.39626e-11	0.297125	1	1	2.07088e-06	5_1	Early TE-like	0	SINE	Alu
AluSx1	7.65789e-11	0.29495	1	1	2.14413e-06	5_1	Early TE-like	0	SINE	Alu
Tigger3b	8.64912e-11	0.418786	0.988	0.984	2.42167e-06	5_1	Early TE-like	0.004	DNA	TcMar-Tigger
FRAM	1.16093e-10	0.351737	1	0.988	3.25049e-06	5_1	Early TE-like	0.012	SINE	Alu
L1PA11	1.35211e-10	0.472101	0.988	0.971	3.78579e-06	5_1	Early TE-like	0.017	LINE	L1
AluSp	1.37955e-10	0.281956	1	0.999	3.8626e-06	5_1	Early TE-like	0.001	SINE	Alu
MLT1J	1.84376e-10	0.386545	1	0.981	5.16234e-06	5_1	Early TE-like	0.019	LTR	ERVL-MaLR
L1MC4a	2.13837e-10	0.443812	1	0.985	5.98723e-06	5_1	Early TE-like	0.015	LINE	L1
L1ME1	2.21999e-10	0.376035	1	0.993	6.21575e-06	5_1	Early TE-like	0.007	LINE	L1
L1MB7	2.38639e-10	0.364141	0.988	0.993	6.68166e-06	5_1	Early TE-like	-0.005	LINE	L1
L1MD2	2.44561e-10	0.395145	1	0.989	6.84746e-06	5_1	Early TE-like	0.011	LINE	L1
L2a	3.12951e-10	0.402449	1	1	8.76231e-06	5_1	Early TE-like	0	LINE	L2
L1MB8	6.06853e-10	0.388979	1	0.992	1.69913e-05	5_1	Early TE-like	0.008	LINE	L1
AluSg7	6.76526e-10	0.290095	0.988	0.993	1.89421e-05	5_1	Early TE-like	-0.005	SINE	Alu
MIR	6.95954e-10	0.322884	1	0.999	1.9486e-05	5_1	Early TE-like	0.001	SINE	MIR
L1M7	7.20598e-10	0.379927	0.951	0.887	2.0176e-05	5_1	Early TE-like	0.064	LINE	L1
AluY	8.91091e-10	0.273392	1	1	2.49496e-05	5_1	Early TE-like	0	SINE	Alu
L1MEc	1.12938e-09	0.387975	1	0.989	3.16216e-05	5_1	Early TE-like	0.011	LINE	L1
MIRb	1.21513e-09	0.268137	1	1	3.40225e-05	5_1	Early TE-like	0	SINE	MIR
AluSx3	1.38065e-09	0.282063	1	0.996	3.86567e-05	5_1	Early TE-like	0.004	SINE	Alu
L2b	1.41021e-09	0.397556	1	0.995	3.94845e-05	5_1	Early TE-like	0.005	LINE	L2
LTR104-Mam	1.41749e-09	0.315684	0.679	0.417	3.96883e-05	5_1	Early TE-like	0.262	LTR	Gypsy
AluSc8	2.49218e-09	0.251104	1	0.998	6.97786e-05	5_1	Early TE-like	0.002	SINE	Alu
L1M6	4.88773e-09	0.358521	0.938	0.92	0.000136852	5_1	Early TE-like	0.018	LINE	L1
L1ME3E	6.49934e-09	0.381896	0.975	0.943	0.000181975	5_1	Early TE-like	0.032	LINE	L1
AluSc	6.75975e-09	0.270735	1	0.998	0.000189266	5_1	Early TE-like	0.002	SINE	Alu
L2	6.82228e-09	0.382916	1	0.995	0.000191017	5_1	Early TE-like	0.005	LINE	L2
AluSq	8.14374e-09	0.261129	1	0.996	0.000228017	5_1	Early TE-like	0.004	SINE	Alu
MER5A1	9.93273e-09	0.358001	0.988	0.976	0.000278107	5_1	Early TE-like	0.012	DNA	hAT-Charlie
MER4A	1.94289e-08	0.427593	0.704	0.557	0.00054399	5_1	Early TE-like	0.147	LTR	ERV1
L1MD	2.06049e-08	0.379853	0.988	0.982	0.000576918	5_1	Early TE-like	0.006	LINE	L1
L1MC3	2.34576e-08	0.312761	0.988	0.987	0.000656791	5_1	Early TE-like	0.001	LINE	L1
AluJr4	2.36897e-08	0.289686	1	0.995	0.000663289	5_1	Early TE-like	0.005	SINE	Alu
L1ME3F	2.42102e-08	0.352044	0.975	0.957	0.00067786	5_1	Early TE-like	0.018	LINE	L1
L1ME4a	3.29613e-08	0.324765	1	0.993	0.000922884	5_1	Early TE-like	0.007	LINE	L1
FLAM-C	4.70086e-08	0.254528	1	0.994	0.00131619	5_1	Early TE-like	0.006	SINE	Alu
HAL1	5.9968e-08	0.336776	1	0.992	0.00167904	5_1	Early TE-like	0.008	LINE	L1
MamSINE1	6.85623e-08	0.314012	0.938	0.866	0.00191968	5_1	Early TE-like	0.072	SINE	tRNA-RTE
L1PA7	8.54003e-08	0.44945	1	0.99	0.00239112	5_1	Early TE-like	0.01	LINE	L1
L3b	9.48535e-08	0.329469	0.975	0.913	0.0026558	5_1	Early TE-like	0.062	LINE	CR1
L1M4a1	1.45756e-07	0.329118	0.951	0.921	0.00408103	5_1	Early TE-like	0.03	LINE	L1
L1MA3	1.68429e-07	0.372517	0.988	0.986	0.00471584	5_1	Early TE-like	0.002	LINE	L1
L1MB2	1.86551e-07	0.328512	0.963	0.989	0.00522324	5_1	Early TE-like	-0.026	LINE	L1
Charlie1a	1.991e-07	0.314511	0.988	0.983	0.0055746	5_1	Early TE-like	0.005	DNA	hAT-Charlie
L1MCa	3.96916e-07	0.419667	1	0.982	0.0111132	5_1	Early TE-like	0.018	LINE	L1
MER94	4.10934e-07	0.321141	0.778	0.748	0.0115057	5_1	Early TE-like	0.03	DNA	hAT-Blackjack
LTR41B	4.77359e-07	0.255437	0.556	0.353	0.0133656	5_1	Early TE-like	0.203	LTR	ERVL
L1MC4	6.00101e-07	0.327576	1	0.992	0.0168022	5_1	Early TE-like	0.008	LINE	L1
L1PA8	6.63165e-07	0.399693	0.988	0.984	0.018568	5_1	Early TE-like	0.004	LINE	L1
L1MC5a	7.38702e-07	0.271844	1	0.991	0.0206829	5_1	Early TE-like	0.009	LINE	L1
L1MB1	8.0384e-07	0.336512	0.988	0.965	0.0225067	5_1	Early TE-like	0.023	LINE	L1
L1PBa	8.44711e-07	0.296106	0.963	0.929	0.0236511	5_1	Early TE-like	0.034	LINE	L1
L1MEb	9.22873e-07	0.303408	0.901	0.832	0.0258395	5_1	Early TE-like	0.069	LINE	L1
MER58A	9.95325e-07	0.38078	1	0.986	0.0278681	5_1	Early TE-like	0.014	DNA	hAT-Charlie
MamRep4096	1.33111e-06	0.26836	0.79	0.604	0.0372696	5_1	Early TE-like	0.186	DNA	hAT-Tip100
MamRep4096	1.33111e-06	0.26836	0.79	0.604	0.0372696	5_1	Early TE-like	0.186	DNA	hAT?
AluSg4	1.37412e-06	0.267259	1	0.989	0.0384739	5_1	Early TE-like	0.011	SINE	Alu
Tigger13a	1.57801e-06	0.307481	0.926	0.883	0.0441828	5_1	Early TE-like	0.043	DNA	TcMar-Tigger
L1ME3A	1.61214e-06	0.324906	1	0.987	0.0451384	5_1	Early TE-like	0.013	LINE	L1
L1ME2	1.64899e-06	0.27609	1	0.988	0.0461699	5_1	Early TE-like	0.012	LINE	L1
LTR21A	9.19948e-39	0.337819	0.936	0.815	2.57576e-34	2	2	0.121	LTR	ERV1
LTR5-Hs	2.92194e-15	0.708904	0.984	0.979	8.18113e-11	6	8C-like	0.005	LTR	ERVK
MER68-int	1.82339e-13	0.387964	0.79	0.366	5.10531e-09	6	8C-like	0.424	LTR	ERVL
MLT2A1	2.44214e-13	0.977049	0.903	0.65	6.83775e-09	6	8C-like	0.253	LTR	ERVL
SVA-D	2.05674e-12	0.567356	1	0.994	5.75867e-08	6	8C-like	0.006	Retroposon	SVA
LTR1A2	4.43949e-11	1.11764	0.823	0.543	1.24301e-06	6	8C-like	0.28	LTR	ERV1
LTR7Y	1.631e-10	0.561547	1	0.909	4.56664e-06	6	8C-like	0.091	LTR	ERV1
SVA-B	5.1974e-10	0.423356	1	0.968	1.45522e-05	6	8C-like	0.032	Retroposon	SVA
SVA-A	1.96066e-08	0.354367	0.984	0.953	0.000548965	6	8C-like	0.031	Retroposon	SVA
SVA-F	1.4955e-07	0.280101	0.984	0.966	0.00418725	6	8C-like	0.018	Retroposon	SVA
SVA-C	4.98936e-07	0.396032	1	0.93	0.0139697	6	8C-like	0.07	Retroposon	SVA
SVA-E	7.16982e-07	0.353069	0.984	0.913	0.0200748	6	8C-like	0.071	Retroposon	SVA
HUERS-P1-int	9.37843e-07	0.287521	0.742	0.511	0.0262587	6	8C-like	0.231	LTR	ERV1
LTR61	1.61448e-06	0.272907	0.774	0.568	0.0452039	6	8C-like	0.206	LTR	ERV1
Harlequin-int	3.10881e-47	2.01024	0.956	0.942	8.70436e-43	5	TE-like_Cluster	0.014	LTR	ERV1
L1M4c	6.42682e-30	1.17789	0.994	0.994	1.79944e-25	5	TE-like_Cluster	0	LINE	L1
LTR3A	1.38229e-25	1.1595	0.588	0.295	3.87028e-21	5	TE-like_Cluster	0.293	LTR	ERVK
HERVE-a-int	2.903e-17	0.265997	0.369	0.144	8.1281e-13	5	TE-like_Cluster	0.225	LTR	ERV1
LTR2B	6.52551e-17	0.391811	0.488	0.251	1.82708e-12	5	TE-like_Cluster	0.237	LTR	ERV1
L1PB3	2.6409e-15	0.5242	0.969	0.966	7.39427e-11	5	TE-like_Cluster	0.003	LINE	L1
HERVK3-int	3.25979e-15	0.494797	0.512	0.283	9.12709e-11	5	TE-like_Cluster	0.229	LTR	ERVK
MIR3	5.80809e-14	0.294803	1	0.999	1.62621e-09	5	TE-like_Cluster	0.001	SINE	MIR
AluJo	1.03656e-13	0.280093	1	0.999	2.90226e-09	5	TE-like_Cluster	0.001	SINE	Alu
L3	1.8601e-13	0.321173	0.981	0.995	5.20809e-09	5	TE-like_Cluster	-0.014	LINE	CR1
AluSz6	4.41707e-13	0.266271	0.994	0.999	1.23674e-08	5	TE-like_Cluster	-0.005	SINE	Alu
MIRc	7.55402e-13	0.281276	1	0.998	2.11505e-08	5	TE-like_Cluster	0.002	SINE	MIR
L1MB2	1.72555e-12	0.329805	0.975	0.989	4.83136e-08	5	TE-like_Cluster	-0.014	LINE	L1
Tigger3b	3.36304e-12	0.36231	0.981	0.984	9.41618e-08	5	TE-like_Cluster	-0.003	DNA	TcMar-Tigger
FRAM	3.75171e-12	0.270051	0.988	0.988	1.05044e-07	5	TE-like_Cluster	0	SINE	Alu
L2c	7.4748e-12	0.320233	1	0.999	2.09287e-07	5	TE-like_Cluster	0.001	LINE	L2
MER58A	3.17327e-11	0.377344	0.994	0.986	8.88483e-07	5	TE-like_Cluster	0.008	DNA	hAT-Charlie
L1M5	7.98294e-11	0.252246	0.988	0.995	2.23514e-06	5	TE-like_Cluster	-0.007	LINE	L1
L1ME4a	1.17081e-10	0.286049	0.994	0.993	3.27816e-06	5	TE-like_Cluster	0.001	LINE	L1
L1MB8	1.22372e-10	0.315462	0.988	0.992	3.4263e-06	5	TE-like_Cluster	-0.004	LINE	L1
LTR104-Mam	1.7838e-10	0.25798	0.606	0.414	4.99447e-06	5	TE-like_Cluster	0.192	LTR	Gypsy
MER5A1	1.82799e-10	0.303702	0.963	0.977	5.11818e-06	5	TE-like_Cluster	-0.014	DNA	hAT-Charlie
LTR30	1.83187e-10	0.304044	0.325	0.162	5.12906e-06	5	TE-like_Cluster	0.163	LTR	ERV1
Charlie9	2.41035e-10	0.25921	0.787	0.676	6.74874e-06	5	TE-like_Cluster	0.111	DNA	hAT-Charlie
Charlie1a	2.78261e-10	0.271704	0.975	0.984	7.79102e-06	5	TE-like_Cluster	-0.009	DNA	hAT-Charlie
L1MEc	4.34601e-10	0.259307	0.994	0.989	1.21684e-05	5	TE-like_Cluster	0.005	LINE	L1
L2b	4.8298e-10	0.291472	1	0.995	1.3523e-05	5	TE-like_Cluster	0.005	LINE	L2
L1PA11	1.18447e-09	0.311316	0.95	0.973	3.31641e-05	5	TE-like_Cluster	-0.023	LINE	L1
MLT1J	2.05485e-09	0.29094	0.988	0.981	5.75339e-05	5	TE-like_Cluster	0.007	LTR	ERVL-MaLR
L1M7	5.62379e-09	0.331682	0.894	0.888	0.000157461	5	TE-like_Cluster	0.006	LINE	L1
L1MB7	6.4515e-09	0.268847	0.994	0.993	0.000180636	5	TE-like_Cluster	0.001	LINE	L1
L1ME4b	6.58411e-09	0.278953	0.988	0.99	0.000184349	5	TE-like_Cluster	-0.002	LINE	L1
L1MC4a	3.87254e-08	0.28803	0.981	0.985	0.00108427	5	TE-like_Cluster	-0.004	LINE	L1
MamRep4096	1.55763e-07	0.309665	0.725	0.603	0.0043612	5	TE-like_Cluster	0.122	DNA	hAT-Tip100
MamRep4096	1.55763e-07	0.309665	0.725	0.603	0.0043612	5	TE-like_Cluster	0.122	DNA	hAT?
L1M4a2	5.96801e-07	0.269355	0.887	0.875	0.0167098	5	TE-like_Cluster	0.012	LINE	L1
Charlie2b	6.21489e-07	0.260561	0.912	0.918	0.0174011	5	TE-like_Cluster	-0.006	DNA	hAT-Charlie
L1ME3Cz	1.44249e-06	0.263339	0.963	0.987	0.0403884	5	TE-like_Cluster	-0.024	LINE	L1
LTR7	3.39086e-57	0.451655	0.996	0.969	9.49407e-53	Epi-Cluster 0-3	Epi-Cluster 0-3	0.027	LTR	ERV1

### Sheet: DEG 8C-like cluster vs Epi
Differentially expressed transposable elements in Cluster 6 vs Epi-Cluster-0-3. Only showing those with avg_log2FC > 0.25 and. P_val_adj < 0.05
repeat	p_val	avg_log2FC	pct.1	pct.2	p_val_adj	cluster_id1	Final_ClusterName	cluster_id2	specific	Repeat Class	Repeat Superfamily
LTR5-Hs	4.83296e-19	0.852804	0.984	0.98	1.35318e-14	6	8C-like	Epi_Cluster_0-3	0.004	LTR	ERVK
MLT2A1	7.82374e-15	1.0367	0.903	0.644	2.19057e-10	6	8C-like	Epi_Cluster_0-3	0.259	LTR	ERVL
MER68-int	1.18199e-14	0.411589	0.79	0.362	3.30944e-10	6	8C-like	Epi_Cluster_0-3	0.428	LTR	ERVL
SVA-D	2.41425e-13	0.590907	1	0.993	6.75967e-09	6	8C-like	Epi_Cluster_0-3	0.007	Retroposon	SVA
FLAM-C	9.97054e-12	0.287612	1	0.993	2.79165e-07	6	8C-like	Epi_Cluster_0-3	0.007	SINE	Alu
AluSx1	1.74113e-11	0.276955	1	1	4.87499e-07	6	8C-like	Epi_Cluster_0-3	0	SINE	Alu
SVA-B	2.372e-11	0.46585	1	0.971	6.64137e-07	6	8C-like	Epi_Cluster_0-3	0.029	Retroposon	SVA
LTR1A2	3.51125e-11	1.13763	0.823	0.556	9.83116e-07	6	8C-like	Epi_Cluster_0-3	0.267	LTR	ERV1
AluY	1.01662e-10	0.275508	1	1	2.84644e-06	6	8C-like	Epi_Cluster_0-3	0	SINE	Alu
AluSx3	1.07914e-10	0.300285	1	0.996	3.02149e-06	6	8C-like	Epi_Cluster_0-3	0.004	SINE	Alu
AluJo	1.50431e-10	0.275203	1	0.999	4.21191e-06	6	8C-like	Epi_Cluster_0-3	0.001	SINE	Alu
SVA-A	1.85898e-10	0.420927	0.984	0.955	5.20495e-06	6	8C-like	Epi_Cluster_0-3	0.029	Retroposon	SVA
AluSp	1.16617e-09	0.257471	1	0.999	3.26515e-05	6	8C-like	Epi_Cluster_0-3	0.001	SINE	Alu
SVA-F	2.30226e-09	0.343043	0.984	0.969	6.4461e-05	6	8C-like	Epi_Cluster_0-3	0.015	Retroposon	SVA
AluSz6	2.41699e-09	0.267587	1	0.998	6.76734e-05	6	8C-like	Epi_Cluster_0-3	0.002	SINE	Alu
LTR7Y	5.21166e-09	0.507791	1	0.95	0.000145921	6	8C-like	Epi_Cluster_0-3	0.05	LTR	ERV1
HERVK-int	2.88778e-08	0.643785	1	0.988	0.00080855	6	8C-like	Epi_Cluster_0-3	0.012	LTR	ERVK
AluSx4	4.01788e-08	0.273664	1	0.992	0.00112496	6	8C-like	Epi_Cluster_0-3	0.008	SINE	Alu
AluSg7	4.45355e-08	0.266869	1	0.991	0.00124695	6	8C-like	Epi_Cluster_0-3	0.009	SINE	Alu
AluSq	4.55898e-08	0.263087	1	0.996	0.00127647	6	8C-like	Epi_Cluster_0-3	0.004	SINE	Alu
LTR61	4.93725e-08	0.326435	0.774	0.561	0.00138238	6	8C-like	Epi_Cluster_0-3	0.213	LTR	ERV1
THE1D-int	7.85089e-08	0.333522	0.903	0.757	0.00219817	6	8C-like	Epi_Cluster_0-3	0.146	LTR	ERVL-MaLR
L1M4	8.31235e-08	0.254306	1	0.992	0.00232738	6	8C-like	Epi_Cluster_0-3	0.008	LINE	L1
SVA-E	1.16265e-07	0.387152	0.984	0.919	0.0032553	6	8C-like	Epi_Cluster_0-3	0.065	Retroposon	SVA
SVA-C	1.76493e-07	0.414878	1	0.94	0.00494163	6	8C-like	Epi_Cluster_0-3	0.06	Retroposon	SVA
HUERS-P1-int	2.60353e-07	0.313585	0.742	0.515	0.00728961	6	8C-like	Epi_Cluster_0-3	0.227	LTR	ERV1
Kanga1c	6.5057e-07	0.26351	0.903	0.735	0.0182153	6	8C-like	Epi_Cluster_0-3	0.168	DNA	TcMar-Tc2
L1ME3A	1.02917e-06	0.323521	1	0.986	0.0288158	6	8C-like	Epi_Cluster_0-3	0.014	LINE	L1
MER54A	1.58059e-06	0.270298	0.823	0.582	0.044255	6	8C-like	Epi_Cluster_0-3	0.241	LTR	ERVL
LTR12C	1.64835e-06	0.513341	0.984	0.964	0.046152	6	8C-like	Epi_Cluster_0-3	0.02	LTR	ERV1
L1M5	1.7559e-06	0.261612	1	0.994	0.0491634	6	8C-like	Epi_Cluster_0-3	0.006	LINE	L1
